# Sclerostin Small Molecule Inhibitors Promote Osteogenesis by Activating Canonical Wnt and BMP Pathways

**DOI:** 10.1101/2021.08.12.456145

**Authors:** Sreedhara Sangadala, Chi Heon Kim, Lorenzo M. Fernandes, Pooja Makkar, Scott D. Boden, George R. Beck, Hicham Drissi, Steven M. Presciutti

## Abstract

**Background:** The healing environment within the posterolateral lumbar spine is one of the most clinically challenging bone healing environments in all of orthopaedics due to a lack of a contained space and the need to form *de novo* bone in a non-bony environment. Our group has previously published data that suggests that sclerostin in expressed locally at high levels throughout the process of a spinal fusion mass maturing.

**Methods:** We computationally identified multiple FDA-approved drugs, as well as a novel drug, for their ability to disrupt the interaction between sclerostin and its receptor, LRP5/6. The drugs were tested in several in vitro biochemical assays using murine MC3T3 and MSCs, assessing their ability to (1) enhance canonical Wnt signaling, (2) promote the accumulation of the active (non-phosphorylated) form of β-catenin, and (3) enhance the intensity and signaling duration of BMP signaling. These drugs were then tested subcutaneously in rats as standalone osteoinductive agents on plain collagen sponges. Finally, the top drug candidates (called VA1 and C07) were tested in a rabbit posterolateral spine fusion model for their ability to achieve a successful fusion.

**Results:** We show that by controlling GSK3b phosphorylation, these SMIs simultaneously enhance canonical Wnt signaling and potentiate canonical BMP signaling intensity and duration. We also demonstrate that the SMIs produce dose-dependent ectopic mineralization *in vivo* in rats as well as significantly increase posterolateral spine fusion rates in rabbits *in vivo*, both as standalone osteogenic drugs and in combination with autologous iliac crest bone graft.

**Conclusions:** Few if any osteogenic small molecules have been described that possess the osteoinductive potency of BMP itself – that is, the ability to form *de novo* ectopic bone as a standalone agent, particularly in stringent *in vivo* environments. Herein, we describe two such SMIs that have this unique ability and thus may have potential application as novel cost-effective biologic bone graft substitutes for achieving consistent spinal fusion or even or critical-sized fracture defects.

**Funding:** This work was supported by a Veteran Affairs Career Development Award (IK2-BX003845).
