## Supplement File 1 for "Sclerostin Small Molecule Inhibitors Promote Osteogenesis by Activating Canonical Wnt and BMP Pathways"

### Sheet: Sheet1
	Primer	Gene ID	Supplier	Details
	beta-catenin (forward)	CTNNB1		CAT CTG TGC TCT CCG TCA TCT GA
	beta-catenin (reverse)			CAA CTG AAC TAG GCG TGG AAT GG
	Bone Morphogenic Protein (forward)	BMP 2		CCG CTC CAC AAA CGA GAA A
	Bone Morphogenic Protein (reverse)			CCA CAT CAC TGA AGT CCA CAT ACA
	Axin 2	Axin 2	Bio Rad	qMmuCED0044828
	ID1	ID1	Bio Rad	qMmuCED0040390
	RANKL	Tnfsf11	Qiagen	PPM03047F-200
	OPG	Tnfrsf11b	Qiagen	PPM03404F-200
	18S Ribosomal RNA	18S	Thermo Fisher	4319413E
