## Supplement File 2 for "Sclerostin Small Molecule Inhibitors Promote Osteogenesis by Activating Canonical Wnt and BMP Pathways"

### Sheet: Sheet1
	Liver Panel Results:
	VA1
	Rat#	T. Prot	ALB	ALK Phos	ALT	AST	Chol	T. Bil	GGT
	1	7.4	4.7	274	67	139	119	0.1	<3.0
	2	7.4	4.6	195	73	153	114	0	<3.0
	3	6.5	4.5	394	70	102	85	0.1	<3.0
	4	7.3	4.5	313	74	119	89	0	<3.0
	5	7	4.4	275	93	253	93	0	<3.0
	6	7.1	4.4	307	66	102	106	0.1	<3.0
	7	6.9	4.5	321	62	88	78	0	<3.0
	8	7.1	4.4	375	101	288	76	0.1	<3.0
	Range	6.5-7.4	4.4-4.7	195-375	62-101	88-288	76-119	0-0.1
	Average	7.0875	4.5	306.75	75.75	155.5	95	0.05
	C07
	Rat#	T. Prot	ALB	ALK Phos	ALT	AST	Chol	T. Bil	GGT
	1	6.9	4.4	191	62	287	91	0.1	<3.0
	2	7.2	4.4	293	47	127	163	0	<3.0
	3	7.1	4.4	296	56	122	104	0	<3.0
	4	7.4	4.5	275	132	192	115	0.1	<3.0
	5	6.1	4.1	224	44	122	88	0.1	<3.0
	6	5.9	4.1	301	47	126	70	0	<3.0
	7	6.1	4.3	255	56	127	89	0.1	<3.0
	8	6.3	4.2	240	44	84	84	0	<3.0
	Range	5.9-7.4	4.1-4.5	191-301	44-132	84-287	70-163	0-0.1
	Average	6.625	4.3	259.375	61	148.375	100.5	0.05
	Control
	1	7	4.7	312	56	125	125	0	<3.0
	2	6.1	4.5	228	44	95	78	0.1	<3.0
	Average	6.55	4.6	270	50	110	101.5	0.05
